# Targeting DNA2 Overcomes Metabolic Reprogramming in Multiple Myeloma

**DOI:** 10.1101/2023.02.22.529457

**Authors:** Natthakan Thongon, Feiyang Ma, Pamela Lockyer, Natalia Baran, Jintan Liu, Christopher Jackson, Ashley Rose, Bethany Wildeman, Matteo Marchesini, Valentina Marchica, Paola Storti, Nicola Giuliani, Irene Ganan-Gomez, Vera Adema, Yun Qing, Min Ha, Rodrigo Fonseca, Caleb Class, Lin Tan, Rashmi Kanagal-Shamanna, David Berrios Nolasco, Claudio Cerchione, Guillermo Montalban-Bravo, Andrea Santoni, Carlos Bueso-Ramos, Marina Konopleva, Philip Lorenzi, Guillermo Garcia-Manero, Elisabeth Manasanch, Andrea Viale, Marta Chesi, Simona Colla

## Abstract

DNA damage resistance is a major barrier to effective DNA-damaging therapy in multiple myeloma (MM). To discover novel mechanisms through which MM cells overcome DNA damage, we investigated how MM cells become resistant to antisense oligonucleotide (ASO) therapy targeting ILF2, a DNA damage regulator that is overexpressed in 70% of MM patients whose disease has progressed after standard therapies have failed. Here, we show that MM cells undergo an adaptive metabolic rewiring and rely on oxidative phosphorylation to restore energy balance and promote survival in response to DNA damage activation. Using a CRISPR/Cas9 screening strategy, we identified the mitochondrial DNA repair protein DNA2, whose loss of function suppresses MM cells’ ability to overcome ILF2 ASO−induced DNA damage, as being essential to counteracting oxidative DNA damage and maintaining mitochondrial respiration. Our study revealed a novel vulnerability of MM cells that have an increased demand for mitochondrial metabolism upon DNA damage activation.

**STATEMENT OF SIGNIFICANCE:** Metabolic reprogramming is a mechanism through which cancer cells maintain survival and become resistant to DNA-damaging therapy. Here, we show that targeting DNA2 is synthetically lethal in myeloma cells that undergo metabolic adaptation and rely on oxidative phosphorylation to maintain survival after DNA damage activation.
