## Supplementary Table primer for "Targeting DNA2 Overcomes Metabolic Reprogramming in Multiple Myeloma"

### Sheet: Sheet1
Supplemental Table 1. Lists of Primers used in the screening
The forward primers containing P5 Illumina adaptor is an equal molar mixture of 8 staggered primers
Sequences
AATGATACGGCGACCACCGAGATCTACACTCTTTCCCTACACGACG CTCTTCCGATCTTTGTGGAAAGGACGAAACACCG
AATGATACGGCGACCACCGAGATCTACACTCTTTCCCTACACGACG CTCTTCCGATCTCTTGTGGAAAGGACGAAACACCG
AATGATACGGCGACCACCGAGATCTACACTCTTTCCCTACACGACG CTCTTCCGATCTGCTTGTGGAAAGGACGAAACACCG
AATGATACGGCGACCACCGAGATCTACACTCTTTCCCTACACGACG CTCTTCCGATCTAGCTTGTGGAAAGGACGAAACACCG
AATGATACGGCGACCACCGAGATCTACACTCTTTCCCTACACGACG CTCTTCCGATCTCAACTTGTGGAAAGGACGAAACACCG
AATGATACGGCGACCACCGAGATCTACACTCTTTCCCTACACGACG CTCTTCCGATCTTGCACCTTGTGGAAAGGACGAAACACCG
AATGATACGGCGACCACCGAGATCTACACTCTTTCCCTACACGACG CTCTTCCGATCTACGCAACTTGTGGAAAGGACGAAACACCG
AATGATACGGCGACCACCGAGATCTACACTCTTTCCCTACACGACG CTCTTCCGATCTGAAGACCCTTGTGGAAAGGACGAAACACCG
The reverse primers identify the difference of each sample by 8-digit barcode
	Sample name	INDEX seq
LentiGuideE1	KMS11 REF_1	TAACTCAA
LentiGuideE2	KMS11 NT ASOs_1	CGTGAGCC
LentiGuideE3	KMS11 ILF2 ASOs_1	ATCAGAGG
LentiGuideE4	KMS11 REF_2	TATGGAGG
LentiGuideE5	KMS11 NT ASOs_2	GCGTTCAA
LentiGuideE6	KMS11 ILF2 ASOs_2	CGCAAGAA
LentiGuideE7	KMS11 REF_3	CGACAGCC
LentiGuideE8	KMS11 NT ASOs_3	CGACTCGG
LentiGuideE9	KMS11 ILF2 ASOs_3	TACAAGAA
LentiGuideF1	JJN3 REF_1	ATGTTCTT
LentiGuideF2	JJN3 NT ASOs_1	ATGTCTCC
LentiGuideF3	JJN3 ILF2 ASOs_1	GCACTCAA
LentiGuideF4	JJN3 REF_2	TAGTAGCC
LentiGuideF5	JJN3 NT ASOs_2	CGTGTCAA
LentiGuideF6	JJN3 ILF2 ASOs_2	GCGTTCTT
LentiGuideF7	JJN3 REF_3	GCCAAGCC
LentiGuideF8	JJN3 NT ASOs_3	GCACCTCC
LentiGuideF9	JJN3 ILF2 ASOs_3	GCACCTGG
LentiGuideF11	DNA repair pool	CGCAAGCC
